# Functional and multiscale 3D structural investigation of brain tissue through correlative *in vivo* physiology, synchrotron micro-tomography and volume electron microscopy

**DOI:** 10.1101/2021.01.13.426503

**Authors:** Carles Bosch, Tobias Ackels, Alexandra Pacureanu, Yuxin Zhang, Christopher J Peddie, Manuel Berning, Norman Rzepka, Marie-Christine Zdora, Isabell Whiteley, Malte Storm, Anne Bonnin, Christoph Rau, Troy Margrie, Lucy Collinson, Andreas T Schaefer

**Affiliations:** Sensory Circuits and Neurotechnology Lab., The Francis Crick Institute, London, UK; Department of Neuroscience, Physiology and Pharmacology, University College London, UK; ESRF, The European Synchrotron, Grenoble, France; Electron Microscopy STP, The Francis Crick Institute, London, UK; Department of Connectomics, Max Planck Institute for Brain Research, Frankfurt am Main, Germany; scalable minds GmbH, Potsdam, Germany; Department of Physics and Astronomy, University College London, London, UK; Diamond Light Source, Harwell Science and Innovation Campus, Didcot, UK; School of Physics and Astronomy, University of Southampton, Highfield Campus, Southampton, UK; Paul Scherrer Institut, Villigen, Switzerland; Sainsbury Wellcome Centre, University College London, London, UK

## Abstract

Attributing *in vivo* neurophysiology to the brains’ ultrastructure requires a large field of view containing contextual anatomy. Electron microscopy (EM) is the gold standard technique to identify ultrastructure, yet acquiring volumes containing full mammalian neural circuits is challenging and time consuming using EM. Here, we show that synchrotron X-ray computed tomography (SXRT) provides rapid imaging of EM-prepared tissue volumes of several cubic millimetres. Resolution was sufficient for distinguishing cell bodies as well as for tracing apical dendrites in olfactory bulb and hippocampus, for up to 350 μm. Correlating EM with SXRT allowed us to associate dendritic spines on pyramidal cell apical dendrites in the stratum radiatum to their corresponding soma locations. Superficial pyramidal neurons had larger spine apparatus density compared to deeper ones, implying differential synaptic plasticity for superficial and deeper cells. Finally, we show that X-ray tomography and volume EM can be reliably correlated to prior *in vivo* imaging. Thus, combining functional measurements with multiscale X-ray microscopy and volume EM establishes a correlative workflow that enables functional and structural investigation of subcellular features in the context of cellular morphologies, tissues and ultimately whole organs.
