## Supplementary material for "Functional and multiscale 3D structural investigation of brain tissue through correlative *in vivo* physiology, synchrotron micro-tomography and volume electron microscopy": Table 1

### Sheet: Table1
Experiment	Specimen	Dataset name	illumination	acquisition	dimensions	channel	Contrast agent	shortName	nVoxels_x	nVoxels_y	nVoxels_z	nVoxels_t	vxSize_x	vxSize_y	vxSize_z	vxSize_t	datasetSize (GB)	FOV (mm3)
C525	anesthetized mouse	GCaMP_inVivo	Ti:Sapphire laser tuned to 940 nm, ~30 mW power	2-photon microscope	xyzt	green	GCaMP6f	C525_2piv_phys	512	512	12	28000	1074	1074	25000	0.4	82.0312	0.090713
	anesthetized mouse	GCaMP_anatomy	Ti:Sapphire laser tuned to 940 nm, ~30 mW power	2-photon microscope	xyzt	green	GCaMP6f	C525_2piv_anatG	1296	1536	88	1	358	358	5000		0.163147	0.112257
						red	sulforhodamine101 (blood vessels)	C525_2piv_anatR	1296	1536	88	1	358	358	5000		0.163147	0.112257
	fresh slab	epifluorescence	100 W Hg lamp (Jena ebq 100)	widefield fluorescence microscope (Zeiss Axioplan2)	xy	GFP	M72-YFP MOR174/9-eGFP	C525_epi	1323	1544	1	1	2127	2127			0.00190242	0
	fixed slab	background	Ti:Sapphire laser tuned to 940 nm, ~30 mW power	2-photon microscope	xyz	M72.green	glutaraldehyde autofluorescence + M72-YFP	C525_2pevM72G	897	946	30	1	1074	1074	5000		0.0237085	0.146819
						M72.red	ga autofluorescence + sulforhodamine 101 (blood vessels)	C525_2pevM72R	897	946	30	1	1074	1074	5000		0.0237085	0.146819
						MOR174/9.green	glutaraldehyde autofluorescence + MOR174/9-eGFP	C525_2pevO174G	908	157	37	1	1074	1074	5000		0.00491233	0.0304205
						MOR174/9.red	ga autofluorescence + sulforhodamine 101 (blood vessels)	C525_2pevMOR174R	908	157	37	1	1074	1074	5000		0.00491233	0.0304205
	stained slab	lab_XR	laboratory X-ray source	lab X-ray CT (Zeiss Versa 510)	xyz	8bit	heavy metal staining	C525_LXRT	992	1015	1001	1	4049	4049	4049		0.938668	66.9045
		synchrotron_XR	DIAMOND synchrotron X-ray source	synchrotron full-field X-ray CT (Diamond I13-2)	xyz	8bit	heavy metal staining, phase scattering	C525_SXRT	9067	2647	11467	1	330	330	330		256.311	9.89029
	trimmed_M72	SBEM_M72	electron beam	serial block-face scanning electron microscope	xyz	LR	heavy metal staining	C525_SBEM_M72_LR	9236	9235	4969	1	80	80	80		394.721	0.217
						HR_1	heavy metal staining	C525_SBEM_M72_HR1	20017	20015	584	1	10	10	40		217.905	0.000935896
						HR_2	heavy metal staining	C525_SBEM_M72_HR2	20012	20012	374	1	10	10	40		139.493	0.000599118
						HR_3	heavy metal staining	C525_SBEM_M72_HR3	20017	20019	438	1	10	10	40		163.462	0.000702062
						HR_4	heavy metal staining	C525_SBEM_M72_HR4	20011	20010	206	1	10	10	40		76.8216	0.000329946
						HR_5	heavy metal staining	C525_SBEM_M72_HR5	20016	20014	272	1	10	10	40		101.48	0.000435853
						HR_6	heavy metal staining	C525_SBEM_M72_HR6	20004	20004	8	1	10	10	40		2.98142	1.28051e-05
						HR_7	heavy metal staining	C525_SBEM_M72_HR7	20013	20018	191	1	10	10	40		71.2634	0.000306074
	trimmed_MOR174/9	SBEM_MOR174/9	electron beam	serial block-face scanning electron microscope	xyz	LR	heavy metal staining	C525_SBEM_MOR174	14749	15718	9899	1	50	50	50		2137.23	0.286854
C556	stained slab	lab_XR	laboratory X-ray source	lab X-ray CT (Zeiss Versa 510)	xyz	8bit	heavy metal staining	C556_LXRT	994	1017	1605	1	4009	4009	4009		1.51106	104.542
		synchrotron_XR	DIAMOND synchrotron X-ray source	synchrotron full-field X-ray CT (Diamond I13-2)	xyz	8bit	heavy metal staining, phase scattering	C556_SXRT	7967	2622	4022	1	330	330	330		78.2474	3.01934
	trimmed_CA1	SBEM_CA1	electron beam	serial block-face scanning electron microscope	xyz	LR	heavy metal staining	C556_SBEM_LR	8234	8238	786	1	80	80	50		49.6541	0.017061
						HR_1	heavy metal staining	C556_SBEM_HR1	8265	8226	786	1	10	10	50		49.7685	0.000267192
						HR_2	heavy metal staining	C556_SBEM_HR2	8250	8222	786	1	10	10	50		49.654	0.000266578
						HR_3	heavy metal staining	C556_SBEM_HR3	8248	8230	786	1	10	10	50		49.6902	0.000266772
C555	stained slab	lab_XR	laboratory X-ray source	lab X-ray CT (Zeiss Versa 510)	xyz	16bit	heavy metal staining	C555_LXRT	988	1015	1001	1	4005	4005	4005		0.934883	64.4859
		synchrotron_XR	DIAMOND synchrotron X-ray source	synchrotron full-field X-ray CT (Diamond I13-2)	xyz	float	heavy metal staining, phase scattering	C555_SXRT	2570	3647	7750	1	330	330	330		67.6505	2.61043
C543	stained slab	lab_XR	laboratory X-ray source	lab X-ray CT (Zeiss Versa 510)	xyz	8bit	heavy metal staining	C543_LXRT	988	1015	1001	1	4005	4005	4005		0.934883	64.4859
		synchrotron_XR	DIAMOND synchrotron X-ray source	synchrotron full-field X-ray CT (Diamond I13-2)	xyz	float	heavy metal staining, phase scattering	C543_SXRT	4405	4746	7748	1	330	330	330		150.856	5.8211
C557	stained slab	lab_XR	laboratory X-ray source	lab X-ray CT (Zeiss Versa 510)	xyz	8bit	heavy metal staining	C557_LXRT	993	1015	1866	1	3701	3701	3701		1.75157	95.342
		synchrotron_XR	DIAMOND synchrotron X-ray source	synchrotron full-field X-ray CT (Diamond I13-2)	xyz	float	heavy metal staining, phase scattering	C557_SXRT	2571	3180	4018	1	330	330	330		30.5942	1.18054
C432	stained slab	lab_XR	laboratory X-ray source	lab X-ray CT (Zeiss Versa 510)	xyz	8bit	heavy metal staining	C432_LXRT	992	1015	1005	1	3907	3907	3907		0.942419	60.3495
		synchrotron_XR	DIAMOND synchrotron X-ray source	synchrotron full-field X-ray CT (Diamond I13-2)	xyz	float	heavy metal staining, phase scattering	C432_Diamond	7952	2628	11472	1	330	330	330		223.275	8.61554
		synchrotron_XR	swiss light source synchrotron	synchrotron full-field X-ray CT (SLS TOMCAT)	xyz	float	heavy metal staining, phase scattering	C432_Tomcat	8030	2577	12562	1	325	325	325		242.097	8.92357
